# A unified model for interpretable latent embedding of multi-sample, multi-condition single-cell data

**DOI:** 10.1101/2023.08.15.553327

**Authors:** Ariel Madrigal, Tianyuan Lu, Larisa M. Soto, Hamed S. Najafabadi

**Author notes:** Correspondence: Hamed S. Najafabadi.

## Abstract

Analysis of single cells across multiple samples and/or conditions encompasses a series of interrelated tasks, which range from normalization and inter-sample harmonization to identification of cell state shifts associated with experimental conditions. Other downstream analyses are further needed to annotate cell states, extract pathway-level activity metrics, and/or nominate gene regulatory drivers of cell-to-cell variability or cell state shifts. Existing methods address these analytical requirements sequentially, lacking a cohesive framework to unify them. Moreover, these analyses are currently confined to specific modalities where the biological quantity of interest gives rise to a singular measurement. However, other modalities require joint consideration of dual measurements; for example, modeling the latent space of alternative splicing involves joint analysis of exon inclusion and exclusion reads. Here, we introduce a generative model, called GEDI, to identify latent space variations in multi-sample, multi-condition single cell datasets and attribute them to sample-level covariates. GEDI enables cross-sample cell state mapping on par with the state-of-the-art integration methods, cluster-free differential gene expression analysis along the continuum of cell states in the form of transcriptomic vector fields, and machine learning-based prediction of sample characteristics from single-cell data. By incorporating gene-level prior knowledge, it can further project pathway and regulatory network activities onto the cellular state space, enabling the computation of the gradient fields of transcription factor activities and their association with the transcriptomic vector fields of sample covariates. Finally, we demonstrate that GEDI surpasses the gene-centric approach by extending all these concepts to the study of alternative cassette exon splicing and mRNA stability landscapes in single cells.
