## Supplementary Data Table 1 for "A unified model for interpretable latent embedding of multi-sample, multi-condition single-cell data"

### Sheet: PBMC
Method	Number of latent variables (K)	Alignment Score (Batch)	Alignment Score (Cell type)	iLISI	cLISI	ARI	NMI	kBET	ASW (Cell type)	ASW (Batch)	Bio Score	Batch Score	Overall Score
PCA	20	0.0884275	0.495623	0	0.99877	0.145312	0.345025	0.999929	0.474339	0.698241	0.2	0	0.12
PCA	40	0.0973111	0.476431	0	0.998701	0.149416	0.339478	0.999394	0.463596	0.728371	0.2	0.0284567	0.131383
PCA	60	0.101123	0.46532	0	0.999082	0.158949	0.351552	0.998959	0.465134	0.702708	0.2	0	0.12
PCA	80	0.109122	0.471044	0	0.998929	0.157055	0.35165	0.998516	0.455985	0.694046	0.2	0	0.12
PCA	100	0.114942	0.449495	0	0.998741	0.155424	0.346601	0.999697	0.460131	0.710114	0.2	0	0.12
CSS	20	0.624915	0.326599	0.126301	0.996272	0.511704	0.588094	0.970492	0.666932	0.821097	0.699475	0.429008	0.591288
CSS	40	0.620456	0.326263	0.127065	0.996345	0.624901	0.664195	0.972461	0.664469	0.821737	0.743908	0.427684	0.617418
CSS	60	0.621205	0.325589	0.127743	0.996309	0.588192	0.628437	0.970193	0.663819	0.821364	0.729746	0.419447	0.605626
CSS	80	0.617325	0.333333	0.126875	0.996215	0.54175	0.606746	0.969333	0.663888	0.82245	0.698986	0.422399	0.588351
CSS	100	0.622634	0.323906	0.127989	0.996289	0.539744	0.608351	0.971444	0.66385	0.821834	0.743152	0.4084	0.609251
Harmony	20	0.868414	0.274747	0.295834	0.99538	0.513548	0.574555	0.555121	0.598521	0.771968	0.630339	0.806073	0.700633
Harmony	40	0.891048	0.261279	0.320212	0.995946	0.568407	0.600158	0.46403	0.649913	0.778969	0.701052	0.83369	0.754107
Harmony	60	0.901055	0.238384	0.328138	0.995969	0.627273	0.647897	0.439354	0.700048	0.792258	0.845823	0.852819	0.848621
Harmony	80	0.907046	0.2633	0.329301	0.996019	0.602277	0.649436	0.437407	0.710943	0.79674	0.839116	0.866333	0.850002
Harmony	100	0.908441	0.213468	0.330201	0.996007	0.6149	0.659572	0.439875	0.709838	0.796849	0.931669	0.850826	0.899332
LIGER	20	0.860041	0.26633	0.289689	0.994037	0.310079	0.45621	0.617703	0.622976	0.897064	0.43795	0.920884	0.631124
LIGER	40	0.819537	0.256902	0.293833	0.994272	0.345824	0.452387	0.584208	0.620469	0.882497	0.434521	0.884841	0.614649
LIGER	60	0.71712	0.326263	0.222564	0.992129	0.205688	0.375418	0.728356	0.583715	0.891838	0.242176	0.720996	0.433704
LIGER	80	0.682471	0.279125	0.208356	0.99246	0.24272	0.389504	0.784889	0.619505	0.891517	0.352222	0.67317	0.480601
LIGER	100	0.759939	0.33165	0.244754	0.990154	0.245128	0.387197	0.70214	0.570898	0.899	0.252656	0.760043	0.455611
Seurat	20	0.934071	0.26532	0.31772	0.995695	0.570406	0.597593	0.569879	0.700782	0.889369	0.779729	0.982031	0.86065
Seurat	40	0.855548	0.229293	0.253152	0.996038	0.519921	0.556585	0.757892	0.702175	0.857388	0.726173	0.74643	0.734276
Seurat	60	0.779272	0.249158	0.195932	0.996638	0.417007	0.493253	0.834112	0.672673	0.841318	0.659803	0.604896	0.63784
Seurat	80	0.72597	0.250168	0.133133	0.996935	0.386022	0.477247	0.911427	0.670788	0.835064	0.661726	0.501097	0.597474
Seurat	100	0.681892	0.289562	0.108443	0.996294	0.421814	0.493971	0.935649	0.642858	0.797194	0.632325	0.394601	0.537235
BBKNN	20	0.698809	0.362963	0.0845821	0.996653	0.574052	0.647703	0.991751	0.608684	0.708483	0.703551	0.264478	0.527922
BBKNN	40	0.739721	0.338047	0.106646	0.996363	0.546835	0.625509	0.983812	0.614899	0.708574	0.642918	0.278713	0.497236
BBKNN	60	0.760483	0.349158	0.11482	0.996472	0.573936	0.650025	0.98178	0.615767	0.711578	0.682606	0.300125	0.529614
BBKNN	80	0.769639	0.357576	0.118098	0.996069	0.56172	0.628146	0.978563	0.613591	0.705194	0.654423	0.308287	0.515969
BBKNN	100	0.774302	0.344781	0.121937	0.995979	0.577228	0.637567	0.978827	0.616757	0.712161	0.715122	0.300479	0.549265
GEDI-hyperellipsoid	20	0.925868	0.216498	0.273269	0.994676	0.617859	0.631414	0.69862	0.682781	0.832878	0.797976	0.80124	0.799282
GEDI-hyperellipsoid	40	0.950783	0.194949	0.287409	0.994092	0.599201	0.615033	0.621116	0.707379	0.849874	0.735451	0.854142	0.782927
GEDI-hyperellipsoid	60	0.954118	0.210101	0.294493	0.993617	0.604746	0.624552	0.590745	0.696422	0.863866	0.774585	0.86976	0.812655
GEDI-hyperellipsoid	80	0.953233	0.239731	0.298274	0.993155	0.637708	0.652867	0.57618	0.687653	0.875265	0.769661	0.89404	0.819412
GEDI-hyperellipsoid	100	0.955412	0.225253	0.300503	0.992737	0.557014	0.590695	0.558652	0.681583	0.895616	0.754263	0.919995	0.820556
GEDI-hyperplane	20	0.896222	0.239057	0.228597	0.9957	0.623534	0.64432	0.83724	0.687225	0.844514	0.83991	0.694046	0.781564
GEDI-hyperplane	40	0.917529	0.27037	0.252673	0.994224	0.678013	0.672938	0.763153	0.67791	0.854921	0.727942	0.75821	0.740049
GEDI-hyperplane	60	0.919605	0.249158	0.267746	0.993587	0.681335	0.684074	0.717504	0.672655	0.869083	0.788014	0.789533	0.788622
GEDI-hyperplane	80	0.91889	0.284175	0.276353	0.992386	0.664822	0.69573	0.690328	0.656796	0.8815	0.719096	0.824262	0.761162
GEDI-hyperplane	100	0.920899	0.305387	0.284022	0.991881	0.625842	0.630716	0.664012	0.655966	0.887499	0.700748	0.839456	0.756231

### Sheet: Pancreas
Method	Number of latent variables (K)	Alignment Score (Batch)	Alignment Score (Cell type)	iLISI	cLISI	ARI	NMI	kBET	ASW (Cell type)	ASW (Batch)	Bio Score	Batch Score	Overall Score
PCA	20	0.33463	0.3	0.00475416	0.999839	0.394608	0.572815	0.983501	0.670893	0.896098	0.25605	0.25	0.25363
PCA	40	0.273611	0.304444	0.000837084	0.999969	0.362415	0.551667	0.986966	0.62335	0.888148	0.257811	0.25	0.254686
PCA	60	0.255278	0.285	0.000362563	1	0.370923	0.565444	0.986609	0.625043	0.876966	0.290909	0.223981	0.264138
PCA	80	0.260093	0.286111	0.000361064	0.999995	0.351235	0.554209	0.986132	0.632438	0.871286	0.276064	0.203725	0.247128
PCA	100	0.251065	0.308333	0.000382335	0.999994	0.345389	0.546185	0.986379	0.62927	0.864012	0.294831	0.195294	0.255016
CSS	20	0.597917	0.341111	0.0687786	0.999996	0.546644	0.658056	0.935087	0.801152	0.881458	0.508099	0.461921	0.489628
CSS	40	0.600972	0.351667	0.0688786	0.999989	0.545705	0.65516	0.942667	0.803864	0.877585	0.510902	0.500965	0.506927
CSS	60	0.600972	0.351667	0.0688786	0.999989	0.545705	0.65516	0.942667	0.803864	0.877585	0.500844	0.510025	0.504517
CSS	80	0.600972	0.351667	0.0688786	0.999989	0.545705	0.65516	0.942667	0.803864	0.877585	0.518087	0.496183	0.509325
CSS	100	0.600972	0.351667	0.0688786	0.999989	0.545705	0.65516	0.942667	0.803864	0.877585	0.580683	0.494721	0.546298
Harmony	20	0.83537	0.202778	0.154315	0.999915	0.720228	0.730203	0.645738	0.735366	0.878406	0.626109	0.879545	0.727484
Harmony	40	0.844444	0.130556	0.153729	0.999938	0.623678	0.704786	0.663932	0.730848	0.829877	0.612479	0.84831	0.706811
Harmony	60	0.852361	0.0872222	0.150989	1	0.629176	0.698593	0.665802	0.726164	0.8791	0.634859	0.964418	0.766683
Harmony	80	0.848148	0.0366667	0.152326	1	0.777759	0.757469	0.678918	0.808503	0.901364	0.822622	0.982331	0.886505
Harmony	100	0.859074	0.0405556	0.1522	1	0.744115	0.732441	0.673786	0.805743	0.900131	0.816046	0.968605	0.877069
LIGER	20	0.78875	0.442778	0.182364	0.999225	0.599342	0.643272	0.620642	0.770965	0.890002	0.220149	0.936714	0.506775
LIGER	40	0.746991	0.424444	0.170418	0.99935	0.649124	0.678078	0.698057	0.7964	0.841341	0.31532	0.828563	0.520618
LIGER	60	0.702963	0.462778	0.153619	0.999075	0.582263	0.615044	0.671054	0.695633	0.874853	0.15461	0.893406	0.450128
LIGER	80	0.633102	0.442222	0.132395	0.998951	0.600414	0.62273	0.6967	0.654196	0.832003	0.146309	0.7434	0.385145
LIGER	100	0.593426	0.557222	0.126466	0.999331	0.592735	0.592313	0.733373	0.693051	0.904093	0.207637	0.78279	0.437698
Seurat	20	0.909213	0.15	0.177409	1	0.760842	0.746569	0.694125	0.853042	0.870337	0.826723	0.896453	0.854615
Seurat	40	0.855648	0.140556	0.158793	1	0.753209	0.734485	0.70813	0.859861	0.858089	0.79573	0.882919	0.830606
Seurat	60	0.853843	0.0866667	0.123392	0.999989	0.85648	0.819059	0.876636	0.893006	0.886651	0.906441	0.775978	0.854256
Seurat	80	0.783102	0.119444	0.114388	0.999951	0.62968	0.645523	0.821806	0.866964	0.882629	0.701885	0.74912	0.720779
Seurat	100	0.765556	0.0688889	0.0921159	1	0.681807	0.674144	0.837644	0.829103	0.856185	0.774193	0.648414	0.723882
BBKNN	20	0.69662	0.38	0.0817124	0.999798	0.842068	0.851915	0.865949	0.828119	0.755922	0.68867	0.346817	0.551929
BBKNN	40	0.723056	0.304444	0.092702	0.999804	0.95148	0.904567	0.857369	0.818523	0.763626	0.772221	0.424612	0.633177
BBKNN	60	0.728472	0.266111	0.0958807	0.999827	0.952621	0.904473	0.852566	0.820833	0.793597	0.809212	0.449675	0.665398
BBKNN	80	0.737037	0.245556	0.0993463	0.999871	0.938383	0.873827	0.841677	0.810892	0.738867	0.824527	0.468827	0.682247
BBKNN	100	0.745926	0.255	0.0975736	0.999876	0.949917	0.89267	0.847214	0.818596	0.720928	0.875835	0.45757	0.708529
GEDI-hyperellipsoid	20	0.81162	0.232778	0.135557	0.999799	0.929961	0.893201	0.759083	0.845184	0.861107	0.865151	0.733864	0.812636
GEDI-hyperellipsoid	40	0.868472	0.0683333	0.136396	0.999636	0.847449	0.819146	0.742099	0.788927	0.868184	0.744189	0.84927	0.786221
GEDI-hyperellipsoid	60	0.879861	0.0716667	0.137491	0.999663	0.879554	0.857564	0.730907	0.802479	0.884537	0.806905	0.917276	0.851053
GEDI-hyperellipsoid	80	0.89287	0.0994444	0.149561	0.999594	0.833981	0.799043	0.684775	0.783207	0.895646	0.737941	0.981887	0.835519
GEDI-hyperellipsoid	100	0.892222	0.09	0.149373	0.999626	0.864804	0.84387	0.662961	0.791913	0.885017	0.795241	0.9647	0.863025
GEDI-hyperplane	20	0.725231	0.265	0.0886221	0.999505	0.919427	0.879835	0.89417	0.871677	0.862404	0.7814	0.539454	0.684622
GEDI-hyperplane	40	0.773565	0.214444	0.123008	0.999472	0.920196	0.881872	0.7911	0.847853	0.863483	0.721711	0.742285	0.72994
GEDI-hyperplane	60	0.796898	0.161111	0.138771	0.999469	0.908859	0.873446	0.767067	0.817696	0.873989	0.749968	0.829642	0.781837
GEDI-hyperplane	80	0.819954	0.189444	0.150499	0.999139	0.903604	0.862349	0.717452	0.802635	0.874403	0.686557	0.89535	0.770074
GEDI-hyperplane	100	0.829722	0.156111	0.155106	0.999187	0.8712	0.846223	0.708955	0.791326	0.877166	0.664607	0.903324	0.760094

### Sheet: Tabula Muris BM
Method	Number of latent variables (K)	Alignment Score (Batch)	Alignment Score (Cell type)	iLISI	cLISI	ARI	NMI	kBET	ASW (Cell type)	ASW (Batch)	Bio Score	Batch Score	Overall Score
PCA	20	0.60081	0.806522	0.115666	0.998315	0.471074	0.67932	0.999135	0.464409	0.947105	0.92458	0.25	0.654748
PCA	40	0.571615	0.809783	0.111193	0.998363	0.465347	0.673989	0.996988	0.495614	0.948952	0.92116	0.25	0.652696
PCA	60	0.566493	0.807609	0.111184	0.998508	0.440326	0.671628	0.998076	0.485968	0.947944	0.885381	0.25	0.631228
PCA	80	0.571658	0.806522	0.111814	0.998267	0.436554	0.67007	0.996304	0.485206	0.947512	0.906031	0.25	0.643619
PCA	100	0.575752	0.806522	0.111479	0.998233	0.490753	0.691911	0.996744	0.478414	0.946587	0.954042	0.25	0.672425
CSS	20	0.790567	0.816304	0.277732	0.987386	0.455651	0.644366	0.897522	0.437514	0.927457	0.678804	0.448997	0.586881
CSS	40	0.792101	0.816304	0.278378	0.987066	0.453794	0.642459	0.895879	0.438708	0.928246	0.62858	0.50453	0.57896
CSS	60	0.793027	0.81413	0.279685	0.987192	0.444901	0.634125	0.894553	0.439059	0.927405	0.648793	0.534053	0.602897
CSS	80	0.792506	0.816304	0.280139	0.986841	0.456212	0.643324	0.901073	0.440669	0.927985	0.675157	0.542158	0.621957
CSS	100	0.789453	0.815217	0.276839	0.987485	0.420522	0.625907	0.901182	0.439016	0.92755	0.61198	0.553957	0.588771
Harmony	20	0.876736	0.826087	0.389795	0.975846	0.470173	0.665367	0.742284	0.43094	0.93157	0.624038	0.709311	0.658147
Harmony	40	0.869546	0.819565	0.382854	0.976593	0.44599	0.652702	0.728422	0.455716	0.931807	0.64743	0.761791	0.693174
Harmony	60	0.86548	0.822826	0.378628	0.976387	0.480258	0.652079	0.732341	0.445631	0.928098	0.669551	0.784606	0.715573
Harmony	80	0.869575	0.830435	0.38545	0.974325	0.459788	0.655108	0.725576	0.462727	0.931983	0.698277	0.833807	0.752489
Harmony	100	0.872034	0.830435	0.381491	0.974195	0.474925	0.645349	0.727867	0.44112	0.927072	0.604113	0.838463	0.697853
LIGER	20	0.920428	0.854348	0.458241	0.93494	0.366388	0.553504	0.604935	0.436253	0.932528	0.222546	0.876585	0.484162
LIGER	40	0.903979	0.833696	0.439571	0.953873	0.363676	0.573072	0.622298	0.481359	0.933404	0.452944	0.904609	0.63361
LIGER	60	0.878212	0.863043	0.406345	0.963705	0.381976	0.566032	0.74688	0.496176	0.930132	0.511544	0.813668	0.632393
LIGER	80	0.82678	0.838043	0.362243	0.969305	0.410776	0.560738	0.768739	0.486624	0.933376	0.620353	0.756028	0.674623
LIGER	100	0.858898	0.841304	0.395948	0.961272	0.364727	0.55183	0.742125	0.474094	0.922347	0.484526	0.810431	0.614888
Seurat	20	0.933579	0.886957	0.460277	0.93207	0.344485	0.469072	0.564308	0.452542	0.930101	0.109734	0.896535	0.424454
Seurat	40	0.92678	0.88913	0.449291	0.933089	0.34855	0.461604	0.616073	0.450295	0.929769	0.0407228	0.91602	0.390842
Seurat	60	0.909708	0.886957	0.431244	0.936634	0.329687	0.442799	0.653055	0.458895	0.932007	0.0750905	0.932039	0.41787
Seurat	80	0.903935	0.886957	0.426823	0.934764	0.33392	0.436164	0.668098	0.455455	0.928525	0.0817017	0.922088	0.417856
Seurat	100	0.894213	0.884783	0.417814	0.939307	0.326204	0.457489	0.678444	0.448994	0.925625	0.0795486	0.918727	0.41522
BBKNN	20	0.793938	0.820652	0.288306	0.99718	0.502669	0.685246	0.920497	0.440928	0.906019	0.812173	0.315546	0.613523
BBKNN	40	0.813802	0.822826	0.306312	0.996087	0.466166	0.661595	0.90781	0.439614	0.891847	0.679326	0.373282	0.556908
BBKNN	60	0.816464	0.823913	0.310816	0.995563	0.481568	0.651483	0.90201	0.436483	0.889319	0.699142	0.407623	0.582534
BBKNN	80	0.820935	0.825	0.318073	0.995514	0.51816	0.658555	0.904395	0.433928	0.886588	0.735539	0.421254	0.609825
BBKNN	100	0.823741	0.821739	0.317558	0.994847	0.539845	0.647363	0.888501	0.429564	0.882108	0.711613	0.447875	0.606118
GEDI-hyperellipsoid	20	0.787254	0.809783	0.302363	0.994913	0.47057	0.674427	0.898365	0.465876	0.931507	0.908489	0.488534	0.740507
GEDI-hyperellipsoid	40	0.778834	0.796739	0.298421	0.994103	0.490059	0.665595	0.901707	0.464773	0.91993	0.854798	0.469783	0.700792
GEDI-hyperellipsoid	60	0.833319	0.818478	0.324829	0.989488	0.504556	0.648283	0.830872	0.463185	0.911127	0.806257	0.57539	0.71391
GEDI-hyperellipsoid	80	0.836733	0.815217	0.332956	0.989073	0.495215	0.665818	0.828862	0.462944	0.908346	0.831005	0.591767	0.73531
GEDI-hyperellipsoid	100	0.844763	0.821739	0.337859	0.988165	0.478835	0.656094	0.812284	0.459134	0.908534	0.760331	0.643267	0.713506
GEDI-hyperplane	20	0.683087	0.808696	0.205408	0.9961	0.452495	0.657897	0.953192	0.470313	0.933613	0.899169	0.321236	0.667995
GEDI-hyperplane	40	0.759201	0.801087	0.270544	0.992691	0.492812	0.688182	0.915562	0.453627	0.927856	0.825639	0.460956	0.679766
GEDI-hyperplane	60	0.781293	0.811957	0.294147	0.990815	0.492151	0.679872	0.889964	0.447567	0.919233	0.787123	0.505277	0.674385
GEDI-hyperplane	80	0.800723	0.811957	0.300221	0.988316	0.482878	0.669266	0.894697	0.434048	0.915844	0.716613	0.519317	0.637695
GEDI-hyperplane	100	0.804774	0.816304	0.306479	0.987752	0.483537	0.670648	0.892781	0.432597	0.915921	0.680987	0.551685	0.629266
